# Impact of insertion sequences on convergent evolution of *Shigella* species

**DOI:** 10.1101/680777

**Authors:** Jane Hawkey, Jonathan M. Monk, Helen Billman-Jacobe, Bernhard Palsson, Kathryn E. Holt

## Abstract

*Shigella* species are specialised lineages of *Escherichia coli* that have converged to become human-adapted and cause dysentery by invading human gut epithelial cells. Most studies of *Shigella* evolution have been restricted to comparisons of single representatives of each species; and population genomic studies of individual *Shigella* species have focused on genomic variation caused by single nucleotide variants and ignored the contribution of insertion sequences (IS) which are highly prevalent in *Shigella* genomes. Here, we investigate the distribution and evolutionary dynamics of IS within populations of *Shigella dysenteriae* Sd1, *Shigella sonnei* and *Shigella flexneri*. We find that five IS (IS*1*, IS*2*, IS*4*, IS*600* and IS*911*) have undergone expansion in all *Shigella* species, creating substantial strain-to-strain variation within each population and contributing to convergent patterns of functional gene loss within and between species. We find that IS expansion and genome degradation are most advanced in *S. dysenteriae* and least advanced in *S. sonnei*; and using genome-scale models of metabolism we show that *Shigella* species display convergent loss of core *E. coli* metabolic capabilities, with *S. sonnei* and *S. flexneri* following a similar trajectory of metabolic streamlining to that of *S. dysenteriae*. This study highlights the importance of IS to the evolution of *Shigella* and provides a framework for the investigation of IS dynamics and metabolic reduction in other bacterial species.
