## Supplementary Table 1 for "Impact of insertion sequences on convergent evolution of *Shigella* species"

### Sheet: Reference Chromosome Details
genome	accession	chromosome size(bp)	intact CDS	pseudogenes	Total IS count	IS per 100kbp	Total bp in IS	%bp in IS	IS1 copies	IS2 copies	IS4 copies	IS600 copies	IS911 copies	Other IS, total copies	Other IS present	%IS1	Total copies of 5 common IS	%IS accounted for by the 5 common IS	Median IS1 count in population	Median IS2 count in population	Median IS4 count in population	Median IS600 count in population	Median IS911 count in population
E. coli O104:H4 str. C227-11	CP011331	5292862	5125	133	36	0.685815	43635	0.824412	10	0	0	1	0	25	IS100kyp, IS1203, IS26, IS421, IS609, IS621, ISEc8, ISEc23, ISEc38, ISEc4, ISKpn26	0.277778	11	0.305556	0	0	0	0	0
E. coli O157:H7 str. EDL933	NZ_CP008957	5547323	5547	272	30	0.545887	51679	0.931603	2	0	0	0	0	28	IS1203, IS609, IS682, ISEc1, ISEc8	0.0666667	2	0.0666667	1	0	0	0	0
E. coli O25b:H4-ST131	HG941718	5109767	4981	69	11	0.216212	22161	0.433699	2	0	1	0	0	8	ISEc12, ISEc23, ISEc38, IS609	0.181818	3	0.272727	4	0	1	0	0
S. boydii ATCC 9210	CP_011511	4574246	4485	196	328	7.75556	345020	7.54266	166	37	16	19	29	61	IS1203, IS609, ISEc11, ISEc20, ISEc49, ISSfl4, ISSso1, ISSso6	0.506098	267	0.814024	NA	NA	NA	NA	NA
S. boydii CDC 3083-94	NC_010658	4615997	5355	241	270	6.23539	285875	6.19314	138	37	18	20	27	30	IS609, ISEc11, ISEc20, ISEc49, ISSso1, ISSso6	0.511111	240	0.888889	NA	NA	NA	NA	NA
S. boydii Sb227	NC_007613	4574284	5139	215	348	8.2803	371540	8.12236	160	33	16	20	26	93	IS1203, IS629, ISEc8, ISEc20, ISSso1, ISSso4, ISSso6	0.45977	255	0.732759	NA	NA	NA	NA	NA
S. dysenteriae Sd197	NC_007606	4369232	4270	293	373	9.25545	339174	7.76278	272	25	10	54	12	0	ISEc8	0.729223	373	1	117	22	9	40	9
S. flexneri 2a str. 301	AE005674	4607202	4436	255	229	5.25345	248159	5.38633	105	29	18	35	16	26	IS1203, IS150, IS609, ISEc17, ISEhe3, ISSfl3, ISSfl4	0.458515	203	0.886463	85	28	19	32	11
S. flexneri 5 str. 8401	NC_008258	4574284	4790	239	226	5.22147	246003	5.37796	107	27	24	33	10	25	IS1203, IS150, IS609, ISEc17, ISEhe3, ISSfl3, ISSfl4	0.473451	201	0.889381	85	28	19	32	11
S. sonnei 53G	NC_016882	4988504	4967	199	331	7.16558	369197	7.40096	165	23	32	52	5	54	IS21, IS609, IS630, ISEc20, ISSo1, ISSo4, ISSso6	0.498489	277	0.836858	141	29	28	39	5
