## Supplementary Table 2 for "Impact of insertion sequences on convergent evolution of *Shigella* species"

### Sheet: Plasmids in reference genomes
			Copy number in virulence plasmid					Copy number in other plasmids
Genome	virulence plasmid size (bp)	other plasmid size (bp)	IS1	IS2	IS4	IS600	IS911	IS1	IS2	IS4	IS600	IS911	Other IS detected	Accession(s)
S. dysenteriae Sd197 pSD1_197	182726	8953	3	2	1	1	0	1	0	0	0	0	IS100kyp, IS1203, IS3, ISEc20, ISSbo1, ISSfl11, ISSfl4	CP000035
S. flexneri 2a str. 301 pCP301	221618	-	2	1	1	3	1	-	-	-	-	-	IS1203, IS630, ISEc20, ISEc52, ISSbo1, ISSfl1, ISSfl11, ISSfl3, ISSfl4, ISSfl7, ISVsa5	AF386526
S. sonnei 53G plasmid A	215774	2,089 - 8,953 (3 plasmids)	3	2	1	4	0	1	0	0	0	0	IS1203, IS3, IS630, IS640, ISEc20, ISEc37, ISSbo1, ISSfl4, ISSso4, ISSso6	HE616529, HE616530, HE616531, HE616532
S. boydii Sb227 pSB4_227	126697	-	6	3	3	0	2	-	-	-	-	-	IS1203, IS630, ISEc20, ISEc37, ISSfl4, ISSso6	CP000037
S. boydii CDC 3083-94 pBS512_211	210919	2,089 - 33,103 (4 plasmids)	4	4	2	1	1	0	0	0	0	0	IS100kyp, IS1203, IS630, ISEc20, ISEc37, ISSbo1, ISSfl4, ISSfl7	CP001062, CP001061, CP001060, CP001059, CP001058
E. coli ST131 str. EC958	-	135,602 - 4,080 (2 plasmids)	-	-	-	-	-	2	0	0	0	0	IS26, IS6100, ISEc23	HG941719, HG941720
E. coli O104:H4 str. C227-11	-	75,079 - 2,954 (7 plasmids)	-	-	-	-	-	1	0	0	0	0	IS186A, IS421, ISCro1, ISEc45, ISKpn26	CP011332, CP011337, CP011336, CP011333, CP011338, CP011335, CP011334
