## Supplementary Table 3 for "Impact of insertion sequences on convergent evolution of *Shigella* species"

### Sheet: IS inferred in S. sonnei
IS	IS Family	proportion (N) in MRCAL2,L3	proportion (N) in MRCAL1	proportion (N) amongst IS shared by MRCAL1 and MRCAL2,L3
IS1	IS1	0.8 (45)	0.67 (8)	0.43 (90)
IS2	IS3	0.04 (2)	0 (0)	0.09 (12)
IS600	IS3	0.05 (3)	0.16 (2)	0.14 (30)
IS630	IS630	0.04 (2)	0 (0)	0.03 (7)
IS911	IS3	0 (0)	0 (0)	0.01 (2)
IS4	IS4	0.05 (3)	0.08 (1)	0.12 (24)
ISSso4	IS21	0 (0)	0 (0)	0.02 (4)
IS21	IS21	0 (0)	0 (0)	0.04 (9)
ISSso6	IS110	0 (0)	0 (0)	0.04 (8)
ISEc20	IS110	0 (0)	0 (0)	0.04 (9)
ISSso1	IS110	0 (0)	0.08 (1)	0.01 (3)
IS609	IS200/IS605	0 (0)	0.01 (3)	0.01 (3)
