## Supplementary Table 4 for "Impact of insertion sequences on convergent evolution of *Shigella* species"

### Sheet: Complete E. coli chromosomes
NCBI accession	PATRIC ID	strain_name	IS1	IS2	IS4	IS600	IS911	total
CP002890	1.05062e+06	Escherichia coli UMNF18	1	2	4	0	0	7
AYEK01000001	511145	Escherichia coli str. K-12 substr. MG1655	5	6	1	1	1	14
LSUP01000001	562.164	Escherichia coli strain G199	2	2	1	2	0	7
AKBV01000001	511145	Escherichia coli str. K-12 substr. MG1655	5	6	1	1	1	14
AKVX01000001	511145	Escherichia coli str. K-12 substr. MG1655	5	6	1	1	1	14
CP024245	2.04878e+06	Escherichia coli O27:H7 strain B4103-1	1	0	0	1	0	2
CP024257	2.04878e+06	Escherichia coli O25:H16 strain F5505-C1	28	1	0	0	2	31
CP024252	2.04878e+06	Escherichia coli O182:H21 strain D181	11	0	0	1	0	12
CP024239	2.04878e+06	Escherichia coli O15:H11 strain 90-9272	20	7	0	1	0	28
CP024243	2.04878e+06	Escherichia coli O128:H27 strain 90-9281	6	3	0	1	0	10
CP024240	2.04878e+06	Escherichia coli O114:H49 strain 90-9280	1	0	0	0	0	1
CP006834	1.95435e+06	Escherichia coli APEC O2-211 strain APEC O2-211	1	5	1	0	0	7
CP024275	1.44675e+06	Escherichia coli O6:H16 strain M9682-C1	22	1	0	0	0	23
CP024266	1.44675e+06	Escherichia coli O6:H16 strain F6699	23	3	0	0	0	26
CP024232	1.44675e+06	Escherichia coli O6:H16 strain 2014EL-1346-6	24	1	0	0	0	25
CP024228	1.44671e+06	Escherichia coli O25:NM strain 2014EL-1343-2	31	1	0	0	2	34
CP024263	1.4467e+06	Escherichia coli O169:H41 strain F6326-C1	1	0	0	1	0	2
CP011061	1.44163e+06	Escherichia coli str. Sanji	10	1	0	3	0	14
CP008801	1.43546e+06	Escherichia coli KLY	5	8	1	1	1	16
CP011342	1.41169e+06	Escherichia coli K-12 GM4792	8	6	1	1	1	17
HG738867	1.40383e+06	Escherichia coli str. K-12 substr. MC4100	4	9	1	1	1	16
CP006698	1.38576e+06	Escherichia coli C321.deltaA	5	6	1	1	1	14
CP006636	1.35842e+06	Escherichia coli PCN061	41	6	0	0	1	48
CP014316	1.3551e+06	Escherichia coli JJ1887	3	1	1	2	0	7
CP006784	1.3551e+06	Escherichia coli JJ1886	2	1	1	3	0	7
CP006584	1.33592e+06	Escherichia coli LY180	2	0	0	0	0	2
CP005930	1.32991e+06	Escherichia coli APEC IMT5155	3	2	1	0	0	6
CP007442	1.31176e+06	Escherichia coli ACN001	1	12	1	0	1	15
CP004009	1.27481e+06	Escherichia coli APEC O78	1	12	1	0	1	15
CP006262	1.24892e+06	Escherichia coli O145:H28 str. RM13516	1	1	0	1	0	3
CP007133	1.2489e+06	Escherichia coli O145:H28 str. RM12761	1	1	0	1	0	3
CP009644	1.24547e+06	Escherichia coli ER2796	9	7	1	1	1	19
CP003297	1.13478e+06	Escherichia coli O104:H4 str. 2009EL-2050	12	0	0	2	1	15
CP003301	1.13385e+06	Escherichia coli O104:H4 str. 2009EL-2071	13	0	0	2	1	16
CP003289	1.13385e+06	Escherichia coli O104:H4 str. 2011C-3493	8	0	0	2	1	11
CP003034	1.07246e+06	Escherichia coli O7:K1 str. CE10	2	3	16	7	0	28
CP011331	1.04825e+06	Escherichia coli O104:H4 str. C227-11	10	0	0	2	1	13
CP015832	1.04501e+06	Escherichia coli O157 strain 180-PT54	1	1	0	1	0	3
CP022086	1.03893e+06	Escherichia coli O104:H4 strain FDAARGOS_348	13	0	0	2	1	16
CP002797	1.03381e+06	Escherichia coli NA114	1	0	1	3	0	5
CP011134	941323	Escherichia coli VR50	4	10	9	1	2	26
CP007592	930406	Escherichia coli O157:H16 Santai	8	2	0	0	0	10
CP002291	910348	Escherichia coli P12b	44	3	1	0	1	49
CP002211	885276	Escherichia coli str. 'clone D i2'	2	2	1	1	0	6
CP002212	885275	Escherichia coli str. 'clone D i14'	2	2	1	1	0	6
CP002167	869729	Escherichia coli UM146	3	0	1	0	0	4
CP010344	758831	Escherichia coli ECC-1470	1	0	0	0	0	1
CP001969	714962	Escherichia coli IHE3034	2	0	1	0	0	3
CP002729	696406	Escherichia coli UMNK88	3	1	0	3	1	8
CP001855	685038	Escherichia coli O83:H1 str. NRG 857C	2	0	1	0	0	3
CP009273	679895	Escherichia coli BW25113	5	6	1	1	1	14
CP001671	655817	Escherichia coli ABU 83972	2	2	1	1	0	6
NC_012759	595496	Escherichia coli BW2952	6	9	1	1	1	18
NC_011745	585398	Escherichia coli ED1a	3	0	1	6	1	11
NC_011750	585058	Escherichia coli IAI39	2	3	15	4	0	24
NC_011751	585057	Escherichia coli UMN026	4	1	3	2	1	11
NC_011748	585056	Escherichia coli 55989	16	0	0	2	1	19
NC_011742	585036	Escherichia coli S88	2	0	1	0	2	5
CP019777	569579	Escherichia coli NU14 strain NU14	4	0	1	0	0	5
CP001637	536056	Escherichia coli DH1	7	6	1	1	1	16
AP012030	536056	Escherichia coli DH1	6	8	1	1	1	17
CP025268	511146	Escherichia coli str. K-12 substr. MG1655	5	6	1	1	1	14
CP014348	511145	Escherichia coli str. K-12 substr. MG1655	5	7	1	1	1	15
CP014225	511145	Escherichia coli str. K-12 substr. MG1655	8	6	1	1	1	17
CP012868	511145	Escherichia coli str. K-12 substr. MG1655	7	6	1	1	1	16
CP009685	511145	Escherichia coli str. K-12 substr. MG1655	8	6	1	1	1	17
NC_000913	511145	Escherichia coli str. K-12 substr. MG1655	6	6	1	1	1	15
CP020543	498388	Escherichia coli C strain C	3	0	0	0	1	4
NC_010468	481806	Escherichia coli ATCC 8739	2	0	0	0	0	2
NC_012947	469008	Escherichia coli 'BL21-Gold(DE3)pLysS AG'	27	0	1	1	1	30
AM946981	469008	Escherichia coli BL21(DE3) (Prj:28965)	28	0	1	1	1	31
CP001509	469008	Escherichia coli BL21(DE3)	28	0	1	1	1	31
NC_010498	439855	Escherichia coli SMS-3-5	5	7	5	0	0	17
CP007149	439185	Escherichia coli RS218	3	0	1	0	0	4
AP009378	431946	Escherichia coli SE15	1	0	1	0	0	2
NC_012967	413997	Escherichia coli B str. REL606	27	0	1	1	1	30
NC_011415	409438	Escherichia coli SE11	1	0	0	0	1	2
NC_008563	405955	Escherichia coli APEC O1	2	0	1	0	1	4
NC_007946	364107	Escherichia coli UTI89	4	0	1	0	0	5
CP005998	340184	Escherichia coli B7A	14	8	0	0	0	22
NC_009800	331113	Escherichia coli HS	22	0	0	0	0	22
NC_009801	331111	Escherichia coli E24377A	3	1	0	1	1	6
CP007799	316435	Escherichia coli Nissle 1917	3	6	1	1	2	13
AC_000091	316408	Escherichia coli str. K-12 substr. W3110	6	10	1	1	1	19
CP017979	316407	Escherichia coli str. K-12 substr. W3110	5	13	1	1	1	21
FN649414	316401	Escherichia coli ETEC H10407	24	5	0	0	0	29
NC_010473	316386	Escherichia coli str. K-12 substr. DH10B	10	11	1	1	1	24
FN554766	216592	Escherichia coli 042	8	2	0	2	1	13
CP009789	83333.8	Escherichia coli K-12 ER3413	9	7	1	1	1	19
CP014272	83333.1	Escherichia coli K-12 strain K-12 C3026	8	11	1	1	1	22
CP014270	83333.1	Escherichia coli K-12 strain K-12 DHB4	3	11	1	1	1	17
CP011343	83333.1	Escherichia coli K-12	8	6	1	1	1	17
LN832404	83333.1	Escherichia coli K-12	5	9	1	1	1	17
CP010445	83333.1	Escherichia coli K-12 strain ER3435	5	8	1	1	1	16
CP010444	83333.1	Escherichia coli K-12 strain ER3475	9	6	1	1	1	18
CP010443	83333.1	Escherichia coli K-12 strain ER3446	8	6	1	1	1	17
CP010442	83333.1	Escherichia coli K-12 strain ER3466	7	7	1	1	1	17
CP010441	83333.1	Escherichia coli K-12 strain ER3445	9	6	1	1	1	18
CP010440	83333.1	Escherichia coli K-12 strain ER3476	10	7	1	1	1	20
CP010439	83333.1	Escherichia coli K-12 strain ER3440	10	7	1	1	1	20
CP010438	83333.1	Escherichia coli K-12 strain ER3454	10	7	1	1	1	20
CP014269	37762.6	Escherichia coli B strain C3029	26	1	1	1	1	30
CP014268	37762.5	Escherichia coli B strain C2566	26	1	1	1	1	30
CP014522	562.932	Escherichia coli strain ZH063	2	2	2	1	0	7
CP014497	562.91	Escherichia coli strain ZH193	5	1	1	2	0	9
CP014492	562.91	Escherichia coli strain MVAST0167	9	1	1	0	0	11
CP014488	562.91	Escherichia coli strain G749	1	0	1	0	0	2
CP014495	562.91	Escherichia coli strain SaT040	2	3	1	1	0	7
CP014092	562.909	Escherichia coli strain 268-78-1	2	1	0	1	1	5
CP014197	562.902	Escherichia coli strain MRE600	77	0	0	0	6	83
CM003707	562.902	Escherichia coli strain PPECC42	5	2	0	0	0	7
LM993812	562.902	Escherichia coli strain K-12 substr. HMS174	6	8	1	1	1	17
CP013962	562.853	Escherichia coli strain SEC470	5	5	3	1	3	17
CP007491	562.852	Escherichia coli strain ACN002	1	12	1	0	1	15
CP013837	562.852	Escherichia coli strain JJ1897	6	2	2	1	0	11
CP013835	562.852	Escherichia coli strain JJ2434	2	1	1	2	0	6
CP013831	562.852	Escherichia coli strain CD306	6	1	1	2	0	10
CP008697	562.851	Escherichia coli strain ST648	3	4	3	1	1	12
CP013658	562.849	Escherichia coli strain uk_P46212	3	1	1	2	0	7
CP013048	562.847	Escherichia coli strain RS76	25	0	3	1	1	30
CP013253	562.847	Escherichia coli strain CQSW20	6	5	1	1	1	14
CP013025	562.795	Escherichia coli strain 2009C-3133	9	1	1	0	0	11
CP013112	562.794	Escherichia coli strain YD786	12	5	0	0	1	18
LN877770	562.784	Escherichia coli strain MC1061	1	0	1	1	1	4
CP012870	562.781	Escherichia coli strain K-12 substrain MG1655_TMP32XR2	7	6	1	1	1	16
CP012869	562.781	Escherichia coli strain K-12 substrain MG1655_TMP32XR1	7	6	1	1	1	16
CP012631	562.759	Escherichia coli strain SF-173	5	0	1	0	0	6
CP012633	562.759	Escherichia coli strain SF-166	4	0	1	0	1	6
CP012625	562.759	Escherichia coli strain SF-468	2	1	2	1	2	8
CP012635	562.759	Escherichia coli strain SF-088	2	5	1	1	1	10
CP011113	562.756	Escherichia coli strain RR1	11	8	1	1	1	22
CP012127	562.739	Escherichia coli strain DH1Ec169	6	7	1	1	1	16
CP012126	562.739	Escherichia coli strain DH1Ec104	6	7	1	1	1	16
CP012125	562.739	Escherichia coli strain DH1Ec095	6	7	1	1	1	16
CP011495	562.73	Escherichia coli strain NCM3722	8	7	1	1	1	18
CP011938	562.73	Escherichia coli strain C43(DE3)	28	0	1	1	1	31
CP011324	562.725	Escherichia coli strain SQ2203	5	6	1	1	1	14
CP011323	562.725	Escherichia coli strain SQ171	5	6	1	1	1	14
CP011322	562.725	Escherichia coli strain SQ110	5	6	1	1	1	14
CP011321	562.725	Escherichia coli strain SQ88	5	6	1	1	1	14
CP011320	562.725	Escherichia coli strain SQ37	5	6	1	1	1	14
CP007594	562.724	Escherichia coli strain SEC470	24	5	0	0	0	29
HF572917	562.723	Escherichia coli strain HUSEC2011	8	0	0	2	1	11
LM995446	562.721	Escherichia coli strain K-12 substr. RV308	8	7	1	1	1	18
CP010876	562.707	Escherichia coli strain MNCRE44	5	1	1	1	0	8
CP007391	562.696	Escherichia coli strain ST540	37	3	0	0	1	41
CP007390	562.696	Escherichia coli strain ST540	38	3	0	0	1	42
CP007265	562.696	Escherichia coli strain ST540	36	3	0	0	1	40
CP010816	562.575	Escherichia coli BL21 (TaKaRa)	28	0	1	1	1	31
CP010585	562.574	Escherichia coli C41(DE3)	28	0	1	1	1	31
CP010315	562.574	Escherichia coli 789	3	0	8	1	1	13
CP009859	562.574	Escherichia coli ECONIH1	6	3	7	1	2	19
CP025328	562.254	Escherichia coli strain ExPEC XM	2	0	1	0	1	4
CP025048	562.254	Escherichia coli strain SC516	45	2	1	0	1	49
CP024667	562.224	Escherichia coli strain F5176C6	1	0	0	0	1	2
CP024661	562.224	Escherichia coli strain 90-9269	65	5	0	2	0	72
CP024717	562.224	Escherichia coli strain LS4	3	2	2	1	0	8
CP024720	562.224	Escherichia coli strain NQ3	3	2	2	1	0	8
CP024650	562.223	Escherichia coli strain BH100	1	0	1	0	0	2
CP024090	562.223	Escherichia coli strain WG5	3	0	0	0	1	4
CP024273	562.223	Escherichia coli strain F9792	1	0	0	1	0	2
CP024278	562.223	Escherichia coli strain ATCC 43896	3	0	0	0	0	3
CP024260	562.223	Escherichia coli strain F5656C1	30	2	0	0	0	32
CP024256	562.223	Escherichia coli strain ATCC 43886	31	1	0	0	2	34
CP024299	562.223	Escherichia coli strain 90-9276	1	0	0	0	0	1
CP024293	562.223	Escherichia coli strain 00-3279	6	0	0	0	0	6
CP024092	562.223	Escherichia coli strain UFU_EC98	1	1	0	0	0	2
CP023870	562.223	Escherichia coli strain FDAARGOS_434 strain Not applicable	9	1	0	1	0	11
CP023960	562.223	Escherichia coli strain FDAARGOS_448 strain Not applicable	8	2	1	2	1	14
CP023899	562.223	Escherichia coli strain FDAARGOS_433 strain Not applicable	11	7	0	0	1	19
CP023815	562.223	Escherichia coli strain IMT16316	2	2	2	0	0	6
CP023531	562.205	Escherichia coli strain FDAARGOS_401 strain Not applicable	13	0	0	2	1	16
CP023535	562.205	Escherichia coli strain FDAARGOS_403 strain Not applicable	8	0	0	2	1	11
AP017617	562.205	Escherichia coli strain MRY15-117	4	2	3	1	0	10
AP017610	562.205	Escherichia coli strain 20Ec-P-124	3	3	1	0	0	7
AP017620	562.205	Escherichia coli strain MRY15-131	3	2	3	0	0	8
CP021683	562.205	Escherichia coli strain AR_0162	8	1	0	1	0	10
CP021722	562.198	Escherichia coli strain AR_0128	18	2	0	1	0	21
CP021532	562.198	Escherichia coli strain AR_0149	10	1	0	1	1	13
CP021535	562.196	Escherichia coli strain AR_0149	14	2	0	1	0	17
CP021689	562.196	Escherichia coli strain AR_0058	3	1	1	2	0	7
CP021691	562.196	Escherichia coli strain AR_0151	9	1	0	1	0	11
LT906474	562.193	Escherichia coli strain NCTC122	3	0	0	0	1	4
CP023371	562.192	Escherichia coli strain 1283	30	6	0	0	1	37
CP023383	562.192	Escherichia coli strain 1223	23	3	0	1	1	28
CP023366	562.192	Escherichia coli strain 1428	1	0	3	1	1	6
CP023377	562.192	Escherichia coli strain 127	59	11	0	1	2	73
CP023353	562.192	Escherichia coli strain 746	1	0	0	0	0	1
CP023364	562.192	Escherichia coli strain 144	1	2	0	0	0	3
CP023359	562.192	Escherichia coli strain 1943	1	0	0	0	1	2
CP023349	562.192	Escherichia coli strain ETEC-2264	1	0	0	0	0	1
CP021288	562.192	Escherichia coli strain PA45B	3	4	1	0	1	9
CP023142	562.191	Escherichia coli strain CFSAN061770	8	1	5	1	1	16
CP012378	562.19	Escherichia coli strain MEM	6	1	0	0	0	7
CP012112	562.177	Escherichia coli strain PSUO78	3	1	1	0	0	5
CP016828	562.177	Escherichia coli strain FORC_043	6	0	0	2	1	9
CP022164	562.177	Escherichia coli strain M160133	3	2	4	0	0	9
CP022154	562.177	Escherichia coli strain ABWA45	25	7	1	0	0	33
CP021935	562.177	Escherichia coli strain AR_0055	2	2	1	2	0	7
CP021879	562.177	Escherichia coli strain AR_0137	24	1	2	1	0	28
CP021844	562.177	Escherichia coli strain EC1515	6	3	0	0	0	9
CP021840	562.177	Escherichia coli strain EC974	6	3	0	0	0	9
CP021454	562.176	Escherichia coli strain H105	7	1	1	2	0	11
CP021736	562.176	Escherichia coli strain AR_0150	9	1	0	1	0	11
CP021732	562.176	Escherichia coli strain AR_0114	13	1	0	2	0	16
CP019560	562.174	Escherichia coli strain 1031	1	0	0	0	0	1
CP018323	562.174	Escherichia coli strain 9	3	9	0	1	0	13
CP021179	562.174	Escherichia coli strain 81009	5	1	1	2	0	9
LT838196	562.165	Escherichia coli strain WI1 isolate	2	1	0	1	1	5
CP021207	562.165	Escherichia coli strain strain Z247	8	0	1	0	0	9
CP021175	562.165	Escherichia coli strain 5CRE51	13	1	0	2	0	16
CP013952	562.164	Escherichia coli strain HST04	5	8	2	1	1	17
CP020933	562.164	Escherichia coli strain HB-Coli0	4	0	0	0	0	4
CP020835	562.164	Escherichia coli strain CFSAN051542	40	0	0	0	0	40
CP020368	562.164	Escherichia coli strain BLR(DE3)	28	0	1	1	1	31
CP014642	562.163	Escherichia coli strain BLK16	17	0	0	0	0	17
CP014641	562.163	Escherichia coli strain BLK9	17	0	0	0	0	17
CP019944	562.163	Escherichia coli strain DSM 103246	8	22	0	0	1	31
CP020107	562.163	Escherichia coli strain 13E0767	2	0	0	0	0	2
CP020106	562.163	Escherichia coli strain 13E0780	3	0	0	1	0	4
CP020116	562.163	Escherichia coli strain AR_0104	8	1	1	2	0	12
CP020055	562.163	Escherichia coli strain AR_0069	2	0	0	0	1	3
CP020058	562.163	Escherichia coli strain AR_0061	17	1	0	0	0	18
CP020048	562.163	Escherichia coli strain AR_0118	17	2	0	1	0	20
CP020092	562.163	Escherichia coli strain 13E0725	4	1	0	0	0	5
CP019012	562.152	Escherichia coli strain Ecol_AZ161	3	1	1	2	0	7
CP019000	562.152	Escherichia coli strain Ecol_AZ153	7	1	1	2	0	11
CP018983	562.152	Escherichia coli strain Ecol_867	3	1	1	1	0	6
CP018962	562.152	Escherichia coli strain Ecol_422	25	8	0	1	0	34
CP019015	562.152	Escherichia coli strain Ecol_AZ162	2	2	1	2	0	7
CP019005	562.152	Escherichia coli strain Ecol_AZ155	18	4	0	1	1	24
CP018995	562.152	Escherichia coli strain Ecol_AZ147	23	0	0	0	1	24
CP018991	562.152	Escherichia coli strain Ecol_AZ146	6	1	2	2	0	11
CP018979	562.152	Escherichia coli strain Ecol_656	2	1	1	2	0	6
CP018976	562.152	Escherichia coli strain Ecol_545	1	0	1	1	1	4
CP018970	562.152	Escherichia coli strain Ecol_542	4	1	1	2	0	8
CP018965	562.152	Escherichia coli strain Ecol_517	15	7	0	0	1	23
CP018957	562.152	Escherichia coli strain Ecol_316	2	1	1	2	1	7
CP018948	562.152	Escherichia coli strain Ecol_224	4	1	0	1	0	6
CP018953	562.152	Escherichia coli strain Ecol_276	2	0	1	1	0	4
CP019903	562.152	Escherichia coli strain MDR_56	6	5	1	0	0	12
CP019778	562.152	Escherichia coli strain NCTC86	1	10	8	2	0	21
CP019629	562.151	Escherichia coli strain MGY	8	6	1	1	1	17
CP019213	562.151	Escherichia coli strain WCHEC1613	46	2	0	0	0	48
CP018801	562.14	Escherichia coli strain tolC-	5	10	2	1	1	19
CP017631	562.14	Escherichia coli strain SLK172	22	6	0	0	2	30
CP018770	562.14	Escherichia coli strain 2016C-3936C1	3	10	0	1	0	14
LT632320	562.14	Escherichia coli strain NCTC 13441	5	1	1	2	0	9
LT615371	562.14	Escherichia coli strain 101	5	9	1	1	1	17
LT615379	562.14	Escherichia coli strain 108	5	9	1	1	1	17
LT615377	562.14	Escherichia coli strain 106	5	9	1	1	1	17
LT615376	562.14	Escherichia coli strain 109	5	9	1	1	1	17
LT615374	562.14	Escherichia coli strain 104	5	7	1	1	1	15
LT615373	562.14	Escherichia coli strain 105	5	9	1	1	1	17
LT615375	562.14	Escherichia coli strain 107	5	9	1	1	1	17
LT615378	562.14	Escherichia coli strain 103	5	9	1	1	1	17
LT615372	562.14	Escherichia coli strain 102	5	9	1	1	1	17
CP010242	562.138	Escherichia coli strain S56	14	0	0	0	0	14
CP010240	562.138	Escherichia coli strain C7	1	1	0	0	0	2
CP010238	562.138	Escherichia coli strain S50	5	0	0	0	0	5
CP010231	562.138	Escherichia coli strain S30	17	2	0	0	0	19
CP010226	562.138	Escherichia coli strain S1	50	0	0	0	0	50
CP010178	562.138	Escherichia coli strain H15	2	0	0	0	0	2
CP010237	562.138	Escherichia coli strain S43	6	0	1	0	0	7
CP010172	562.138	Escherichia coli strain H8	7	3	1	2	0	13
CP010163	562.138	Escherichia coli strain H2	54	9	0	0	3	66
CP010160	562.138	Escherichia coli strain H1	36	0	0	0	0	36
CP010157	562.138	Escherichia coli strain D10	6	9	1	0	0	16
CP010152	562.138	Escherichia coli strain D9	2	0	0	0	0	2
CP010145	562.138	Escherichia coli strain D5	3	0	0	0	0	3
CP010143	562.138	Escherichia coli strain D4	6	0	0	0	0	6
CP010140	562.138	Escherichia coli strain D3	1	0	3	1	1	6
CP010137	562.138	Escherichia coli strain D2	1	1	0	0	1	3
CP010134	562.138	Escherichia coli strain D1	2	1	0	0	5	8
CP010129	562.138	Escherichia coli strain C9	44	0	0	0	0	44
CP010122	562.137	Escherichia coli strain C5	1	0	0	0	0	1
CP010119	562.137	Escherichia coli strain C3	1	1	0	0	0	2
CP010171	562.137	Escherichia coli strain H7	29	0	0	0	0	29
CP010170	562.137	Escherichia coli strain H6	2	0	0	0	0	2
CP010169	562.137	Escherichia coli strain H5	2	0	0	0	0	2
CP010150	562.137	Escherichia coli strain D7	7	0	0	0	0	7
CP010116	562.137	Escherichia coli strain C1	1	0	0	0	0	1
CP018206	562.136	Escherichia coli strain MRSN346647	2	0	2	1	2	7
CP017844	562.135	Escherichia coli strain FMU073332	25	3	0	0	0	28
CP013185	562.135	Escherichia coli strain FORC_029	6	0	0	2	1	9
CP018109	562.135	Escherichia coli strain MRSN346595	13	0	0	1	0	14
CP018121	562.135	Escherichia coli strain MRSN346355	13	0	0	1	0	14
CP018115	562.135	Escherichia coli strain MRSN346638	13	0	0	1	0	14
CP018103	562.135	Escherichia coli strain MRSN352231	13	0	0	1	0	14
CP013483	562.129	Escherichia coli strain Y5	11	2	0	1	1	15
CP013190	562.129	Escherichia coli strain FORC_031	23	4	0	0	0	27
CP016404	562.128	Escherichia coli strain 210221272	30	1	0	0	1	32
CP017100	562.128	Escherichia coli strain K-12 NEB 5-alpha	6	6	1	1	1	15
CP015834	562.128	Escherichia coli strain MS6198	5	1	4	1	2	13
LT601384	562.116	Escherichia coli strain NCTC86EC	1	17	8	2	0	28
CP016546	562.115	Escherichia coli strain O177:H21	9	12	1	1	1	24
CP015912	562.115	Escherichia coli strain 210205630	3	6	0	1	0	10
CP013031	562.115	Escherichia coli strain H1827/12	35	0	3	0	1	39
CP016182	562.113	Escherichia coli strain EC590	29	2	0	0	1	32
CP013662	562.113	Escherichia coli strain 08-00022	7	5	1	1	0	14
CP016034	562.109	Escherichia coli strain Co6114	7	2	2	1	1	13
CP015159	562.109	Escherichia coli strain Eco889	5	1	2	0	0	8
CP016018	562.109	Escherichia coli strain ER1821R	8	7	1	1	1	18
CP015995	562.109	Escherichia coli strain S51	3	1	0	0	1	5
CP015076	562.1	Escherichia coli strain Ecol_448	10	2	1	1	0	14
CP015074	562.1	Escherichia coli strain Ecol_745	9	2	1	2	0	14
CP015069	562.1	Escherichia coli strain Ecol_743	6	2	2	2	0	12
CP015138	562.1	Escherichia coli strain Ecol_732	7	1	1	2	0	11
