## Supplementary Table 5 for "Impact of insertion sequences on convergent evolution of *Shigella* species"

### Sheet: accessions
accession	citation	E. coli lineage
SRR1122526	1	ST11 EHEC
SRR1633543	1	ST11 EHEC
SRR1946931	1	ST11 EHEC
SRR1984021	1	ST11 EHEC
SRR1984022	1	ST11 EHEC
SRR1984023	1	ST11 EHEC
SRR1984024	1	ST11 EHEC
SRR1984026	1	ST11 EHEC
SRR1984032	1	ST11 EHEC
SRR1984033	1	ST11 EHEC
SRR1984035	1	ST11 EHEC
SRR1984036	1	ST11 EHEC
SRR1984039	1	ST11 EHEC
SRR1984040	1	ST11 EHEC
SRR1984044	1	ST11 EHEC
SRR1984045	1	ST11 EHEC
SRR1984048	1	ST11 EHEC
SRR1984049	1	ST11 EHEC
SRR1984050	1	ST11 EHEC
SRR1984052	1	ST11 EHEC
SRR1984053	1	ST11 EHEC
SRR1984054	1	ST11 EHEC
SRR1984055	1	ST11 EHEC
SRR1984065	1	ST11 EHEC
SRR1984066	1	ST11 EHEC
SRR1984067	1	ST11 EHEC
SRR1984068	1	ST11 EHEC
SRR1984069	1	ST11 EHEC
SRR1984070	1	ST11 EHEC
SRR1984071	1	ST11 EHEC
SRR1984072	1	ST11 EHEC
SRR1984073	1	ST11 EHEC
SRR1984075	1	ST11 EHEC
SRR1984077	1	ST11 EHEC
SRR1984078	1	ST11 EHEC
SRR1984079	1	ST11 EHEC
SRR1984080	1	ST11 EHEC
SRR1984081	1	ST11 EHEC
SRR1984082	1	ST11 EHEC
SRR1984083	1	ST11 EHEC
SRR1984085	1	ST11 EHEC
SRR1984086	1	ST11 EHEC
SRR1984087	1	ST11 EHEC
SRR1984089	1	ST11 EHEC
SRR1984092	1	ST11 EHEC
SRR1984093	1	ST11 EHEC
SRR1984094	1	ST11 EHEC
SRR1984095	1	ST11 EHEC
SRR1984096	1	ST11 EHEC
SRR1984097	1	ST11 EHEC
SRR1984111	1	ST11 EHEC
SRR1984112	1	ST11 EHEC
SRR1984113	1	ST11 EHEC
SRR1984114	1	ST11 EHEC
SRR1984116	1	ST11 EHEC
SRR1984117	1	ST11 EHEC
SRR1984118	1	ST11 EHEC
SRR1984119	1	ST11 EHEC
SRR1984120	1	ST11 EHEC
SRR1984143	1	ST11 EHEC
SRR1984144	1	ST11 EHEC
SRR1984146	1	ST11 EHEC
SRR1984147	1	ST11 EHEC
SRR1984149	1	ST11 EHEC
SRR1984153	1	ST11 EHEC
SRR1984154	1	ST11 EHEC
SRR1984155	1	ST11 EHEC
SRR2033947	1	ST11 EHEC
SRR2033961	1	ST11 EHEC
SRR2033965	1	ST11 EHEC
SRR2033967	1	ST11 EHEC
SRR2033968	1	ST11 EHEC
SRR2033969	1	ST11 EHEC
SRR2033970	1	ST11 EHEC
SRR2033975	1	ST11 EHEC
SRR2033976	1	ST11 EHEC
SRR2033980	1	ST11 EHEC
SRR2033981	1	ST11 EHEC
SRR2033982	1	ST11 EHEC
SRR2033983	1	ST11 EHEC
SRR2033984	1	ST11 EHEC
SRR2033986	1	ST11 EHEC
SRR2033987	1	ST11 EHEC
SRR2033992	1	ST11 EHEC
SRR2033993	1	ST11 EHEC
SRR2033994	1	ST11 EHEC
SRR2033995	1	ST11 EHEC
SRR2033996	1	ST11 EHEC
SRR2033997	1	ST11 EHEC
SRR2034001	1	ST11 EHEC
SRR2034003	1	ST11 EHEC
SRR2034004	1	ST11 EHEC
SRR2034005	1	ST11 EHEC
SRR2034007	1	ST11 EHEC
SRR2034011	1	ST11 EHEC
SRR2034013	1	ST11 EHEC
SRR2034014	1	ST11 EHEC
SRR2034015	1	ST11 EHEC
SRR2034016	1	ST11 EHEC
SRR2034018	1	ST11 EHEC
SRR2034019	1	ST11 EHEC
SRR2034021	1	ST11 EHEC
SRR2034027	1	ST11 EHEC
SRR2034029	1	ST11 EHEC
SRR2034039	1	ST11 EHEC
SRR2034040	1	ST11 EHEC
SRR2034042	1	ST11 EHEC
SRR2034044	1	ST11 EHEC
SRR2034045	1	ST11 EHEC
SRR2034049	1	ST11 EHEC
SRR2034050	1	ST11 EHEC
SRR2034051	1	ST11 EHEC
SRR2034053	1	ST11 EHEC
SRR2034054	1	ST11 EHEC
SRR2034058	1	ST11 EHEC
SRR2034061	1	ST11 EHEC
SRR2034062	1	ST11 EHEC
SRR2034064	1	ST11 EHEC
SRR2034065	1	ST11 EHEC
SRR2034066	1	ST11 EHEC
SRR2034068	1	ST11 EHEC
SRR2034071	1	ST11 EHEC
SRR2034072	1	ST11 EHEC
SRR2034076	1	ST11 EHEC
SRR2034079	1	ST11 EHEC
SRR2034080	1	ST11 EHEC
SRR2034081	1	ST11 EHEC
SRR2034084	1	ST11 EHEC
SRR2034085	1	ST11 EHEC
SRR2034086	1	ST11 EHEC
SRR2034087	1	ST11 EHEC
SRR2034088	1	ST11 EHEC
SRR2034089	1	ST11 EHEC
SRR2034093	1	ST11 EHEC
SRR2034171	1	ST11 EHEC
SRR2034172	1	ST11 EHEC
SRR2034175	1	ST11 EHEC
SRR2034176	1	ST11 EHEC
SRR2034177	1	ST11 EHEC
SRR2034183	1	ST11 EHEC
SRR2034185	1	ST11 EHEC
SRR2034186	1	ST11 EHEC
SRR2034188	1	ST11 EHEC
SRR2034190	1	ST11 EHEC
SRR2034192	1	ST11 EHEC
SRR2034197	1	ST11 EHEC
SRR2034198	1	ST11 EHEC
SRR2034201	1	ST11 EHEC
SRR2034202	1	ST11 EHEC
SRR2034203	1	ST11 EHEC
SRR2034208	1	ST11 EHEC
SRR2034210	1	ST11 EHEC
SRR2034211	1	ST11 EHEC
SRR2034216	1	ST11 EHEC
SRR2034217	1	ST11 EHEC
SRR2034218	1	ST11 EHEC
SRR2034219	1	ST11 EHEC
SRR2034224	1	ST11 EHEC
SRR2034225	1	ST11 EHEC
SRR2034226	1	ST11 EHEC
SRR2034229	1	ST11 EHEC
SRR2034230	1	ST11 EHEC
SRR2034235	1	ST11 EHEC
SRR2034238	1	ST11 EHEC
SRR2034240	1	ST11 EHEC
SRR2034241	1	ST11 EHEC
SRR2034244	1	ST11 EHEC
SRR2034246	1	ST11 EHEC
SRR2034250	1	ST11 EHEC
SRR2034251	1	ST11 EHEC
SRR2102295	1	ST11 EHEC
SRR2102297	1	ST11 EHEC
SRR2103770	1	ST11 EHEC
SRR2103772	1	ST11 EHEC
SRR2103802	1	ST11 EHEC
SRR2103804	1	ST11 EHEC
SRR2103805	1	ST11 EHEC
SRR2107360	1	ST11 EHEC
SRR2125834	1	ST11 EHEC
SRR2125996	1	ST11 EHEC
SRR2125997	1	ST11 EHEC
SRR2131160	1	ST11 EHEC
SRR2131162	1	ST11 EHEC
SRR2131166	1	ST11 EHEC
SRR2131168	1	ST11 EHEC
SRR2131170	1	ST11 EHEC
SRR2131172	1	ST11 EHEC
SRR2131173	1	ST11 EHEC
SRR2131820	1	ST11 EHEC
SRR2132202	1	ST11 EHEC
SRR2132207	1	ST11 EHEC
SRR2174039	1	ST11 EHEC
SRR2188118	1	ST11 EHEC
SRR2423589	1	ST11 EHEC
SRR2775027	1	ST11 EHEC
SRR2814837	1	ST11 EHEC
SRR2814987	1	ST11 EHEC
SRR2815075	1	ST11 EHEC
SRR2977533	1	ST11 EHEC
ERR161234	2	ST131
ERR161235	2	ST131
ERR161236	2	ST131
ERR161237	2	ST131
ERR161238	2	ST131
ERR161239	2	ST131
ERR161240	2	ST131
ERR161241	2	ST131
ERR161242	2	ST131
ERR161243	2	ST131
ERR161244	2	ST131
ERR161245	2	ST131
ERR161246	2	ST131
ERR161247	2	ST131
ERR161248	2	ST131
ERR161249	2	ST131
ERR161250	2	ST131
ERR161251	2	ST131
ERR161252	2	ST131
ERR161253	2	ST131
ERR161254	2	ST131
ERR161255	3	ST131
ERR161256	3	ST131
ERR161257	3	ST131
ERR161258	3	ST131
ERR161259	3	ST131
ERR161260	3	ST131
ERR161261	4	ST131
ERR161262	4	ST131
ERR161263	4	ST131
ERR161264	4	ST131
ERR161265	2	ST131
ERR161266	2	ST131
ERR161267	2	ST131
ERR161268	2	ST131
ERR161270	2	ST131
ERR161271	2	ST131
ERR161272	2	ST131
ERR161273	2	ST131
ERR161274	2	ST131
ERR161275	2	ST131
ERR161276	2	ST131
ERR161277	2	ST131
ERR161278	2	ST131
ERR161279	2	ST131
ERR161280	2	ST131
ERR161281	2	ST131
ERR161282	2	ST131
ERR161283	5	ST131
ERR161284	6	ST131
ERR161285	6	ST131
ERR161286	6	ST131
ERR161287	6	ST131
ERR161288	6	ST131
ERR161289	6	ST131
ERR161290	6	ST131
ERR161291	6	ST131
ERR161292	6	ST131
ERR161293	6	ST131
ERR161294	6	ST131
ERR161295	6	ST131
ERR161296	6	ST131
ERR161297	6	ST131
ERR161298	6	ST131
ERR161299	2	ST131
ERR161300	2	ST131
ERR161301	2	ST131
ERR161302	2	ST131
ERR161303	2	ST131
ERR161304	2	ST131
ERR161305	2	ST131
ERR161306	2	ST131
ERR161307	2	ST131
ERR161308	2	ST131
ERR161309	2	ST131
ERR161310	2	ST131
ERR161311	2	ST131
ERR161312	2	ST131
ERR161313	2	ST131
ERR161314	2	ST131
ERR161315	2	ST131
ERR161316	2	ST131
ERR161317	2	ST131
ERR161318	2	ST131
ERR161319	2	ST131
ERR161320	2	ST131
ERR161321	2	ST131
ERR161322	2	ST131
ERR161323	2	ST131
ERR161324	2	ST131
ERR161325	2	ST131
ERR161326	2	ST131
ERR161327	2	ST131
ERR161328	2	ST131
ERR161329	2	ST131
ERR458470	2	ST131
ERR458471	2	ST131
ERR458472	2	ST131
ERR458473	2	ST131
SRR292678	7	O104:H4 outbreak
SRR292770	7	O104:H4 outbreak
SRR292862	7	O104:H4 outbreak
SRR341548	7	O104:H4 outbreak
SRR341549	7	O104:H4 outbreak
SRR341550	7	O104:H4 outbreak
SRR341551	7	O104:H4 outbreak
SRR341552	7	O104:H4 outbreak
SRR341553	7	O104:H4 outbreak
SRR341554	7	O104:H4 outbreak
SRR341555	7	O104:H4 outbreak
SRR341556	7	O104:H4 outbreak
SRR341557	7	O104:H4 outbreak
SRR341558	7	O104:H4 outbreak
SRR341559	7	O104:H4 outbreak
SRR341560	7	O104:H4 outbreak
SRR341561	7	O104:H4 outbreak
SRR341562	7	O104:H4 outbreak
SRR341563	7	O104:H4 outbreak
SRR341564	7	O104:H4 outbreak
SRR341565	7	O104:H4 outbreak
SRR341566	7	O104:H4 outbreak
SRR341567	7	O104:H4 outbreak
SRR341568	7	O104:H4 outbreak
SRR341569	7	O104:H4 outbreak
SRR341570	7	O104:H4 outbreak
SRR341571	7	O104:H4 outbreak
SRR341572	7	O104:H4 outbreak
SRR341573	7	O104:H4 outbreak
SRR341574	7	O104:H4 outbreak
SRR341575	7	O104:H4 outbreak
SRR341576	7	O104:H4 outbreak
SRR341577	7	O104:H4 outbreak
SRR341578	7	O104:H4 outbreak
SRR341579	7	O104:H4 outbreak
SRR341580	7	O104:H4 outbreak

### Sheet: Citation key
References
1	Ingle et al (2016) Microbial Genomics (2)
2	Petty et al (2014) PNAS (111):5694-5699
3	Williamson et al (2012) Clin Infect Dis. May;54(10):1406-12
4	Rogers et al (2012) Eur J Clin Microbiol Infect Dis. Sep;31(9):2413-20
5	Peirano et al (2012) J Clin Microbiol. Feb;50(2):294-9
6	Pitout et al (2007) Antimicrob Agents Chemother. April; 51(4): 1281–1286
7	Rohde et al (2011) New England J Med (365):718-24
