## Supplementary Table 9 for "Impact of insertion sequences on convergent evolution of *Shigella* species"

### Sheet: Strain Growth Capabilities
phenotype	Reference Models				Percent of Strain models capable of growth			Phenotype core/accessory/mostly absent	Core E. coli phenotype
	Sd197_dysenteriae	Sflexneri_2a	53G_sonnei	Sboydii	S. dysenteriae	S. flexneri	S. sonnei	(core in >=90% strains, rare <= 10% strains)	(core in >=90% strains, accessory < 90% strains)
C_AMP	1	1	1	1	100	100	100	core	core
C_CMP	1	1	1	1	100	100	100	core	core
C_Cytidine	1	1	1	1	100	100	100	core	core
C_D-Fructose	1	1	1	1	100	100	100	core	core
C_D-Galactose	1	1	1	1	100	100	100	core	core
C_D-Glucose	1	1	1	1	100	100	100	core	core
C_D-Glucose 6-phosphate	1	1	1	1	100	100	100	core	core
C_D-fructose 6-phosphate	1	1	1	1	100	100	100	core	core
C_Deoxyguanosine	1	1	1	1	100	100	100	core	core
C_Deoxyinosine	1	1	1	1	100	100	100	core	core
C_Dihydroxyacetone	1	1	1	1	100	100	100	core	core
C_GMP	1	1	1	1	100	100	100	core	core
C_Glycine	1	1	1	1	100	100	100	core	core
C_Guanosine	1	1	1	1	100	100	100	core	core
C_L-Aspartate	1	1	1	1	100	100	100	core	core
C_L-Glutamate	1	1	1	1	100	100	100	core	core
C_L-Lactate	1	1	1	1	100	100	100	core	core
C_L-Malate	1	1	1	1	100	100	100	core	core
C_L-Serine	1	1	1	1	100	100	100	core	core
C_L-Threonine	1	1	1	1	100	100	100	core	core
C_L-Threonine O-3-phosphate	1	1	1	1	100	100	100	core	core
C_L-alanine-L-glutamate	1	1	1	1	100	100	100	core	core
C_Lactose	1	1	1	1	100	100	100	core	core
C_O-Phospho-L-serine	1	1	1	1	100	100	100	core	core
C_Pyruvate	1	1	1	1	100	100	100	core	core
C_Thymidine	1	1	1	1	100	100	100	core	core
C_UMP	1	1	1	1	100	100	100	core	core
C_beta D-Galactose	1	1	1	1	100	100	100	core	core
N_AMP	1	1	1	1	100	100	100	core	core
N_Adenine	1	1	1	1	100	100	100	core	core
N_Ammonia	1	1	1	1	100	100	100	core	core
N_CMP	1	1	1	1	100	100	100	core	core
N_Cytidine	1	1	1	1	100	100	100	core	core
N_D-Glucosamine 6-phosphate	1	1	1	1	100	100	100	core	core
N_Deoxyguanosine	1	1	1	1	100	100	100	core	core
N_GMP	1	1	1	1	100	100	100	core	core
N_Glycine	1	1	1	1	100	100	100	core	core
N_Guanosine	1	1	1	1	100	100	100	core	core
N_L-Aspartate	1	1	1	1	100	100	100	core	core
N_L-Glutamate	1	1	1	1	100	100	100	core	core
N_L-Serine	1	1	1	1	100	100	100	core	core
N_L-Threonine	1	1	1	1	100	100	100	core	core
N_L-Threonine O-3-phosphate	1	1	1	1	100	100	100	core	core
N_L-alanine-L-glutamate	1	1	1	1	100	100	100	core	core
N_Nitrite	1	1	1	1	100	100	100	core	core
N_O-Phospho-L-serine	1	1	1	1	100	100	100	core	core
P_AMP	1	1	1	1	100	100	100	core	core
P_CMP	1	1	1	1	100	100	100	core	core
P_D-Glucosamine 6-phosphate	1	1	1	1	100	100	100	core	core
P_D-Glucose 6-phosphate	1	1	1	1	100	100	100	core	core
P_D-fructose 6-phosphate	1	1	1	1	100	100	100	core	core
P_GMP	1	1	1	1	100	100	100	core	core
P_Glycerol 2-phosphate	1	1	1	1	100	100	100	core	core
P_L-Threonine O-3-phosphate	1	1	1	1	100	100	100	core	core
P_O-Phospho-L-serine	1	1	1	1	100	100	100	core	core
P_UMP	1	1	1	1	100	100	100	core	core
C_D-Cysteine	1	1	0	1	100	100	0	accessory	core
N_D-Cysteine	1	1	0	1	100	100	0	accessory	core
S_D-Cysteine	1	1	0	1	100	100	0	accessory	core
C_D-Gluconate	1	1	1	1	100	99.7085	100	core	core
C_Glycerol 3-phosphate	1	1	1	1	100	99.7085	100	core	core
C_Glycerophosphoglycerol	1	1	1	1	100	99.7085	100	core	core
C_Glycerophosphoserine	1	1	1	1	100	99.7085	100	core	core
C_sn-Glycero-3-phospho-1-inositol	1	1	1	1	100	99.7085	100	core	core
N_Glycerophosphoserine	1	1	1	1	100	99.7085	100	core	core
P_Glycerol 3-phosphate	1	1	1	1	100	99.7085	100	core	core
C_sn-Glycero-3-phosphocholine	1	1	1	1	100	99.4169	100	core	core
C_sn-Glycero-3-phosphoethanolamine	1	1	1	1	100	99.4169	100	core	core
P_Glycerophosphoglycerol	1	1	1	1	100	99.4169	100	core	core
P_Glycerophosphoserine	1	1	1	1	100	99.4169	100	core	core
P_sn-Glycero-3-phospho-1-inositol	1	1	1	1	100	99.4169	100	core	core
P_sn-Glycero-3-phosphocholine	1	1	1	1	100	99.4169	100	core	core
P_sn-Glycero-3-phosphoethanolamine	1	1	1	1	100	99.4169	100	core	core
C_D-Glucose 1-phosphate	1	1	1	1	100	99.1254	100	core	core
P_D-Glucose 1-phosphate	1	1	1	1	100	99.1254	100	core	core
C_Cys-Gly	1	1	1	1	100	98.2507	100	core	core
C_D-Alanyl-D-alanine	1	1	1	1	100	98.2507	100	core	core
N_Cys-Gly	1	1	1	1	100	98.2507	100	core	core
N_D-Alanyl-D-alanine	1	1	1	1	100	98.2507	100	core	core
N_L-Prolinylglycine	1	1	1	1	100	98.2507	100	core	core
S_Cys-Gly	1	1	1	1	100	98.2507	100	core	core
C_Acetaldehyde	1	1	1	1	100	97.3761	100	core	core
C_L-Alanine	1	1	1	1	100	96.793	100	core	core
N_L-Alanine	1	1	1	1	100	96.793	100	core	core
N_L-alanine-D-glutamate-meso-2,6-diaminoheptanedioate-D-alanine	1	1	1	1	100	96.793	100	core	core
N_L-alanine-D-glutamate-meso-2,6-diaminoheptanedioate	1	1	1	1	100	94.4606	100	core	core
C_Reduced glutathione	1	1	1	1	100	93.2945	100	core	core
N_Reduced glutathione	1	1	1	1	100	93.2945	100	core	core
C_alpha-D-Galactose 1-phosphate	1	1	1	0	100	92.4198	100	core	core
P_alpha-D-Galactose 1-phosphate	1	1	1	0	100	92.4198	100	core	core
C_L-Arginine	1	1	1	1	100	92.1283	96.8254	core	core
N_L-Arginine	1	1	1	1	100	92.1283	96.8254	core	core
S_Reduced glutathione	1	1	1	1	100	91.5452	100	core	core
C_Glycerol	1	1	1	1	100	90.6706	100	core	core
C_Glycerol 2-phosphate	1	1	1	1	100	90.6706	100	core	core
C_3'-AMP	1	1	1	1	100	89.5044	100	core	core
C_3'-GMP	1	1	1	1	100	89.5044	100	core	core
C_3'-UMP	1	1	1	1	100	89.5044	100	core	core
C_3'-cmp	1	1	1	1	100	89.5044	100	core	core
N_3'-AMP	1	1	1	1	100	89.5044	100	core	core
N_3'-GMP	1	1	1	1	100	89.5044	100	core	core
N_3'-cmp	1	1	1	1	100	89.5044	100	core	core
P_3'-AMP	1	1	1	1	100	89.5044	100	core	core
P_3'-GMP	1	1	1	1	100	89.5044	100	core	core
P_3'-UMP	1	1	1	1	100	89.5044	100	core	core
P_3'-cmp	1	1	1	1	100	89.5044	100	core	core
P_Phosphonate	1	1	1	1	100	89.5044	96.0317	core	core
C_Formate	1	1	1	1	100	85.4227	100	core	core
C_Decanoate (n-C10:0)	1	1	1	1	100	80.4665	100	accessory	core
C_Hexanoate (n-C6:0)	1	1	1	1	100	80.4665	100	accessory	core
C_octanoate (n-C8:0)	1	1	1	1	100	80.4665	100	accessory	core
C_Trehalose	1	1	1	1	100	79.5918	99.2063	accessory	core
C_D-Alanine	1	0	1	1	100	0	100	accessory	core
C_D-Serine	1	0	1	1	100	0	100	accessory	core
C_L-Arabinose	1	0	1	1	100	0	100	accessory	core
C_L-Asparagine	1	0	1	1	100	0	100	accessory	core
C_L-Glutamine	1	0	1	1	100	0	100	accessory	core
N_D-Alanine	1	0	1	1	100	0	100	accessory	core
N_D-Serine	1	0	1	1	100	0	100	accessory	core
N_L-Asparagine	1	0	1	1	100	0	100	accessory	core
N_L-Glutamine	1	0	1	1	100	0	100	accessory	core
C_2',3'-Cyclic AMP	1	0	1	1	100	0	97.619	accessory	core
C_2',3'-Cyclic CMP	1	0	1	1	100	0	97.619	accessory	core
C_2',3'-Cyclic GMP	1	0	1	1	100	0	97.619	accessory	core
C_2',3'-Cyclic UMP	1	0	1	1	100	0	97.619	accessory	core
N_2',3'-Cyclic AMP	1	0	1	1	100	0	97.619	accessory	core
N_2',3'-Cyclic CMP	1	0	1	1	100	0	97.619	accessory	core
N_2',3'-Cyclic GMP	1	0	1	1	100	0	97.619	accessory	core
P_2',3'-Cyclic AMP	1	0	1	1	100	0	97.619	accessory	core
P_2',3'-Cyclic CMP	1	0	1	1	100	0	97.619	accessory	core
P_2',3'-Cyclic GMP	1	0	1	1	100	0	97.619	accessory	core
P_2',3'-Cyclic UMP	1	0	1	1	100	0	97.619	accessory	core
C_Ethanolamine	1	0	1	1	100	0	38.8889	accessory	core
N_Ethanolamine	1	0	1	1	100	0	38.8889	accessory	core
N_sn-Glycero-3-phosphoethanolamine	1	0	1	1	100	0	38.8889	accessory	core
C_KDO(2)-lipid IV(A)	1	0	0	0	100	0	0	accessory	accessory
C_L-Histidine	1	0	0	0	100	0	0	accessory	accessory
C_L-Isoleucine	1	0	0	0	100	0	0	accessory	accessory
C_L-Leucine	1	0	0	0	100	0	0	accessory	accessory
C_L-Lysine	1	0	0	0	100	0	0	accessory	accessory
C_L-Phenylalanine	1	0	0	0	100	0	0	accessory	accessory
C_L-Tyrosine	1	0	0	0	100	0	0	accessory	accessory
C_L-Valine	1	0	0	0	100	0	0	accessory	accessory
C_meso-2,6-Diaminoheptanedioate	1	0	0	0	100	0	0	accessory	accessory
N_KDO(2)-lipid IV(A)	1	0	0	0	100	0	0	accessory	accessory
N_L-Histidine	1	0	0	0	100	0	0	accessory	accessory
N_L-Isoleucine	1	0	0	0	100	0	0	accessory	accessory
N_L-Leucine	1	0	0	0	100	0	0	accessory	accessory
N_L-Lysine	1	0	0	0	100	0	0	accessory	accessory
N_L-Phenylalanine	1	0	0	0	100	0	0	accessory	accessory
N_L-Tyrosine	1	0	0	0	100	0	0	accessory	accessory
N_L-Valine	1	0	0	0	100	0	0	accessory	accessory
N_meso-2,6-Diaminoheptanedioate	1	0	0	0	100	0	0	accessory	accessory
P_KDO(2)-lipid IV(A)	1	0	0	0	100	0	0	accessory	accessory
P_beta D-Galactose	1	0	0	0	100	0	0	accessory	accessory
S_beta D-Galactose	1	0	0	0	100	0	0	accessory	accessory
C_D-lactate	1	1	1	1	99.2	100	100	core	core
C_Quinate	1	0	0	0	99.2	0	0	accessory	accessory
C_L-alanine-D-glutamate	1	1	1	1	97.6	100	100	core	core
N_L-alanine-D-glutamate	1	1	1	1	97.6	100	100	core	core
C_D-Glucosamine 6-phosphate	1	1	1	1	96	100	100	core	core
C_Adenine	0	1	1	1	4	17.4927	100	accessory	core
S_ethanesulfonate	0	1	0	1	0.8	96.2099	0	accessory	core
C_4-Aminobutanoate	0	1	1	1	0	100	100	accessory	core
C_Adenosine	0	1	1	1	0	100	100	accessory	core
C_D-Mannose 6-phosphate	0	1	1	1	0	100	100	accessory	core
C_Deoxyadenosine	0	1	1	1	0	100	100	accessory	core
C_Deoxycytidine	0	1	1	1	0	100	100	accessory	core
C_Deoxyuridine	0	1	1	1	0	100	100	accessory	core
C_Fumarate	0	1	1	1	0	100	100	accessory	core
C_IMP	0	1	1	1	0	100	100	accessory	core
C_Inosine	0	1	1	1	0	100	100	accessory	core
C_N-Acetyl-D-glucosamine	0	1	1	1	0	100	100	accessory	core
C_N-Acetyl-D-glucosamine 1-phosphate	0	1	1	1	0	100	100	accessory	core
C_Succinate	0	1	1	1	0	100	100	accessory	core
C_UDP-D-glucuronate	0	1	1	1	0	100	100	accessory	core
C_UDP-N-acetyl-D-galactosamine	0	1	1	1	0	100	100	accessory	core
C_UDP-N-acetyl-D-glucosamine	0	1	1	1	0	100	100	accessory	core
C_UDPgalactose	0	1	1	1	0	100	100	accessory	core
C_UDPglucose	0	1	1	1	0	100	100	accessory	core
C_Uridine	0	1	1	1	0	100	100	accessory	core
C_dAMP	0	1	1	1	0	100	100	accessory	core
C_dCMP	0	1	1	1	0	100	100	accessory	core
C_dGMP	0	1	1	1	0	100	100	accessory	core
C_dIMP	0	1	1	1	0	100	100	accessory	core
C_dTMP	0	1	1	1	0	100	100	accessory	core
C_dUMP	0	1	1	1	0	100	100	accessory	core
N_4-Aminobutanoate	0	1	1	1	0	100	100	accessory	core
N_Adenosine	0	1	1	1	0	100	100	accessory	core
N_Deoxyadenosine	0	1	1	1	0	100	100	accessory	core
N_Deoxycytidine	0	1	1	1	0	100	100	accessory	core
N_Guanine	0	1	1	1	0	100	100	accessory	core
N_N-Acetyl-D-glucosamine	0	1	1	1	0	100	100	accessory	core
N_N-Acetyl-D-glucosamine 1-phosphate	0	1	1	1	0	100	100	accessory	core
N_Nitrate	0	1	1	1	0	100	100	accessory	core
N_UDP-N-acetyl-D-glucosamine	0	1	1	1	0	100	100	accessory	core
N_dAMP	0	1	1	1	0	100	100	accessory	core
N_dCMP	0	1	1	1	0	100	100	accessory	core
N_dGMP	0	1	1	1	0	100	100	accessory	core
P_D-Glucuronate 1-phosphate	0	1	1	1	0	100	100	accessory	core
P_D-Mannose 6-phosphate	0	1	1	1	0	100	100	accessory	core
P_GTP	0	1	1	1	0	100	100	accessory	core
P_IMP	0	1	1	1	0	100	100	accessory	core
P_N-Acetyl-D-galactosamine 1-phosphate	0	1	1	1	0	100	100	accessory	core
P_N-Acetyl-D-glucosamine 1-phosphate	0	1	1	1	0	100	100	accessory	core
P_Phosphate	0	1	1	1	0	100	100	accessory	core
P_UDP-D-glucuronate	0	1	1	1	0	100	100	accessory	core
P_UDP-N-acetyl-D-galactosamine	0	1	1	1	0	100	100	accessory	core
P_UDP-N-acetyl-D-glucosamine	0	1	1	1	0	100	100	accessory	core
P_UDPgalactose	0	1	1	1	0	100	100	accessory	core
P_UDPglucose	0	1	1	1	0	100	100	accessory	core
P_Xanthosine 5'-phosphate	0	1	1	1	0	100	100	accessory	core
P_alpha-D-Ribose 5-phosphate	0	1	1	1	0	100	100	accessory	core
P_dAMP	0	1	1	1	0	100	100	accessory	core
P_dCMP	0	1	1	1	0	100	100	accessory	core
P_dGMP	0	1	1	1	0	100	100	accessory	core
P_dIMP	0	1	1	1	0	100	100	accessory	core
P_dTMP	0	1	1	1	0	100	100	accessory	core
P_dUMP	0	1	1	1	0	100	100	accessory	core
P_myo-Inositol hexakisphosphate	0	1	1	1	0	100	100	accessory	core
S_Sulfate	0	1	1	1	0	100	100	accessory	core
C_D-Fructuronate	0	1	1	0	0	100	99.2063	accessory	accessory
C_D-Glucuronate	0	1	1	1	0	100	96.8254	accessory	core
C_D-Glucuronate 1-phosphate	0	1	1	1	0	100	96.8254	accessory	core
C_Putrescine	0	1	1	1	0	100	96.8254	accessory	core
N_Putrescine	0	1	1	1	0	100	96.8254	accessory	core
C_2-Oxoglutarate	0	1	1	1	0	100	92.0635	accessory	core
C_D-Glucosamine	0	1	1	1	0	99.7085	100	accessory	core
C_D-Mannose	0	1	1	1	0	99.7085	100	accessory	core
C_D-tartrate	0	1	1	1	0	99.7085	100	accessory	core
C_L-Cysteine	0	1	1	1	0	99.7085	100	accessory	core
C_N-Acetyl-D-mannosamine	0	1	1	1	0	99.7085	100	accessory	core
C_N-Acetylneuraminate	0	1	1	1	0	99.7085	100	accessory	core
N_D-Glucosamine	0	1	1	1	0	99.7085	100	accessory	core
N_L-Cysteine	0	1	1	1	0	99.7085	100	accessory	core
N_N-Acetyl-D-mannosamine	0	1	1	1	0	99.7085	100	accessory	core
N_N-Acetylneuraminate	0	1	1	1	0	99.7085	100	accessory	core
S_L-Cysteine	0	1	1	1	0	99.7085	100	accessory	core
C_Agmatine	0	1	1	1	0	99.7085	96.8254	accessory	core
N_Agmatine	0	1	1	1	0	99.7085	96.8254	accessory	core
C_D-Galacturonate	0	1	0	1	0	99.7085	0	accessory	core
C_L-Prolinylglycine	0	1	1	1	0	98.2507	100	accessory	core
C_Acetate	0	1	1	1	0	97.3761	100	accessory	core
C_Ethanol	0	1	1	1	0	97.3761	100	accessory	core
S_Isethionic acid	0	1	0	1	0	97.0845	0	accessory	core
P_Phosphotyrosine	0	1	1	1	0	96.793	100	accessory	core
C_L-Rhamnose	0	1	1	1	0	96.793	95.2381	accessory	core
C_D-Glucarate	0	1	1	1	0	96.5015	100	accessory	core
C_D-Galactarate	0	1	1	0	0	96.5015	99.2063	accessory	core
C_D-Xylose	0	1	1	1	0	96.5015	98.4127	accessory	core
C_Maltose	0	1	1	0	0	96.2099	92.8571	accessory	core
S_methanesulfonate	0	1	0	1	0	96.2099	0	accessory	core
S_sulfoacetate	0	1	0	1	0	96.2099	0	accessory	core
C_L-alanine-D-glutamate-meso-2,6-diaminoheptanedioate	0	1	1	1	0	94.4606	100	accessory	core
C_L-alanine-D-glutamate-meso-2,6-diaminoheptanedioate-D-alanine	0	1	1	1	0	94.4606	100	accessory	core
C_Ornithine	0	1	1	1	0	94.1691	96.8254	accessory	core
N_Ornithine	0	1	1	1	0	93.586	96.8254	accessory	core
C_L-Lyxose	0	1	1	1	0	91.5452	100	accessory	core
C_Melibiose	0	1	1	1	0	91.5452	99.2063	accessory	accessory
C_N-Acetylmuramate	0	1	1	1	0	88.3382	38.8889	accessory	core
N_N-Acetylmuramate	0	1	1	1	0	88.3382	38.8889	accessory	core
C_D-Glyceraldehyde	0	1	1	1	0	87.172	100	accessory	core
C_1,4-alpha-D-glucan	0	1	1	0	0	86.8805	92.8571	accessory	core
C_Maltohexaose	0	1	1	0	0	86.8805	92.8571	accessory	core
C_Maltopentaose	0	1	1	0	0	86.8805	92.8571	accessory	core
C_Maltotetraose	0	1	1	0	0	86.8805	92.8571	accessory	core
C_Maltotriose	0	1	1	0	0	86.8805	92.8571	accessory	core
C_1-O-methyl-Beta-D-glucuronate	0	1	1	1	0	84.8397	96.8254	accessory	accessory
C_sulphoquinovose	0	1	0	0	0	84.8397	0	accessory	accessory
C_(R)-Glycerate	0	1	1	1	0	84.2566	100	accessory	core
C_2-Dehydro-3-deoxy-D-gluconate	0	1	1	1	0	84.2566	100	accessory	core
C_L-tartrate	0	1	1	1	0	83.3819	99.2063	accessory	core
C_myo-Inositol	0	1	0	0	0	77.2595	0	accessory	accessory
C_myo-Inositol hexakisphosphate	0	1	0	0	0	77.2595	0	accessory	accessory
C_Citrate	0	1	1	1	0	75.8017	100	accessory	core
C_L-Ascorbate	0	1	0	1	0	75.8017	0	accessory	core
C_L-Fucose	0	1	1	1	0	75.2187	42.0635	accessory	core
C_D-Sorbitol	0	1	0	1	0	71.137	0	accessory	core
S_Taurine	0	1	1	1	0	70.8455	100	accessory	core
C_Galactitol	0	1	0	1	0	70.5539	0	accessory	core
C_2(alpha-D-Mannosyl)-D-glycerate	0	1	1	1	0	69.9708	98.4127	accessory	accessory
C_Dodecanoate (n-C12:0)	0	1	1	1	0	22.7405	100	accessory	core
C_Hexadecanoate (n-C16:0)	0	1	1	1	0	22.7405	100	accessory	core
C_hexadecenoate (n-C16:1)	0	1	1	1	0	22.7405	100	accessory	core
C_octadecanoate (n-C18:0)	0	1	1	1	0	22.7405	100	accessory	core
C_octadecenoate (n-C18:1)	0	1	1	1	0	22.7405	100	accessory	core
C_tetradecanoate (n-C14:0)	0	1	1	1	0	22.7405	100	accessory	core
C_tetradecenoate (n-C14:1)	0	1	1	1	0	22.7405	100	accessory	core
C_N-Acetyl-D-glucosamine(anhydrous)N-Acetylmuramic acid	0	1	1	1	0	18.3673	88.0952	accessory	core
N_N-Acetyl-D-glucosamine(anhydrous)N-Acetylmuramic acid	0	1	1	1	0	18.3673	88.0952	accessory	core
C_Hypoxanthine	0	1	1	0	0	17.2012	100	accessory	core
C_D-Ribose	0	1	1	1	0	4.66472	100	accessory	core
C_alpha-D-Ribose 5-phosphate	0	1	1	1	0	4.66472	100	accessory	core
C_(S)-Propane-1,2-diol	0	0	1	1	0	0	100	accessory	core
C_5-Dehydro-D-gluconate	0	0	1	0	0	0	100	accessory	accessory
C_Choline	0	0	1	0	0	0	100	accessory	core
C_D-Malate	0	0	1	1	0	0	100	accessory	core
C_D-Mannitol	0	0	1	1	0	0	100	accessory	core
C_Formaldehyde	0	0	1	0	0	0	100	accessory	core
C_L-Idonate	0	0	1	0	0	0	100	accessory	accessory
C_L-Proline	0	0	1	1	0	0	100	accessory	core
C_cellobiose	0	0	1	1	0	0	100	accessory	accessory
N_L-Proline	0	0	1	1	0	0	100	accessory	core
N_Nitric oxide	0	0	1	1	0	0	100	accessory	core
C_D-Galactonate	0	0	1	0	0	0	98.4127	accessory	accessory
C_Fe(III)dicitrate	0	0	1	0	0	0	98.4127	accessory	accessory
C_fructoselysine	0	0	1	1	0	0	95.2381	accessory	accessory
P_methylphosphonic acid	0	0	1	1	0	0	94.4444	accessory	accessory
C_2,3-diaminopropionate	0	0	1	1	0	0	90.4762	accessory	core
N_2,3-diaminopropionate	0	0	1	1	0	0	90.4762	accessory	core
C_Acetoacetate	0	0	1	0	0	0	72.2222	accessory	accessory
C_L-Galactonate	0	0	1	1	0	0	67.4603	accessory	core
C_3-(3-hydroxy-phenyl)propionate	0	0	1	0	0	0	46.8254	accessory	accessory
C_3-hydroxycinnamic acid	0	0	1	0	0	0	46.8254	accessory	accessory
C_Phenylpropanoate	0	0	1	0	0	0	45.2381	rare	accessory
N_2',3'-Cyclic UMP	0	0	1	0	0	0	3.1746	rare	core
N_3'-UMP	0	0	1	0	0	0	3.1746	rare	core
N_Deoxyuridine	0	0	1	0	0	0	3.1746	rare	core
N_Orotate	0	0	1	0	0	0	3.1746	rare	core
N_UDP-D-glucuronate	0	0	1	0	0	0	3.1746	rare	core
N_UDP-N-acetyl-D-galactosamine	0	0	1	0	0	0	3.1746	rare	core
N_UDPgalactose	0	0	1	0	0	0	3.1746	rare	core
N_UDPglucose	0	0	1	0	0	0	3.1746	rare	core
N_UMP	0	0	1	0	0	0	3.1746	rare	core
N_Uracil	0	0	1	0	0	0	3.1746	rare	core
N_Uridine	0	0	1	0	0	0	3.1746	rare	core
N_dUMP	0	0	1	0	0	0	3.1746	rare	core
C_3 Phospho D glycerate	0	0	0	0	0	0	0	absent	accessory
C_4 hydroxyphenylacetate	0	0	0	0	0	0	0	absent	accessory
C_4-Hydroxy-L-threonine	0	0	0	0	0	0	0	absent	core
C_4-hydroxyphenylacetate	0	0	0	0	0	0	0	absent	accessory
C_Allantoin	0	0	0	0	0	0	0	absent	core
C_butanesulfonate	0	0	0	0	0	0	0	absent	accessory
C_Butyrate (n-C4:0)	0	0	0	0	0	0	0	absent	accessory
C_chitobiose	0	0	0	0	0	0	0	absent	core
C_Cytosine	0	0	0	0	0	0	0	absent	accessory
C_D Glycerate 2 phosphate	0	0	0	0	0	0	0	absent	accessory
C_D-Allose	0	0	0	0	0	0	0	absent	accessory
C_D-Arabinose	0	0	0	0	0	0	0	absent	accessory
C_D-Arabitol	0	0	0	0	0	0	0	absent	accessory
C_deoxy D Ribose	0	0	0	0	0	0	0	absent	accessory
C_Glycolate	0	0	0	0	0	0	0	absent	core
C_Guanine	0	0	0	0	0	0	0	absent	core
C_L-Tryptophan	0	0	0	0	0	0	0	absent	core
C_L-Xylulose	0	0	0	0	0	0	0	absent	core
C_N-Acetyl-D-galactosamine	0	0	0	0	0	0	0	absent	accessory
C_N-Acetyl-D-galactosamine 1-phosphate	0	0	0	0	0	0	0	absent	accessory
C_Orotate	0	0	0	0	0	0	0	absent	accessory
C_Oxaloacetate	0	0	0	0	0	0	0	absent	core
C_Phenethylamine	0	0	0	0	0	0	0	absent	accessory
C_Phenylacetaldehyde	0	0	0	0	0	0	0	absent	accessory
C_Propanal	0	0	0	0	0	0	0	absent	core
C_Propionate	0	0	0	0	0	0	0	absent	core
C_psicoselysine	0	0	0	0	0	0	0	absent	accessory
C_R_3_hydroxy_phenylacetic_acid_exhcnage	0	0	0	0	0	0	0	absent	accessory
C_R_raffinose_exchange	0	0	0	0	0	0	0	absent	accessory
C_Ribitol	0	0	0	0	0	0	0	absent	accessory
C_Sucrose	0	0	0	0	0	0	0	absent	accessory
C_Uracil	0	0	0	0	0	0	0	absent	accessory
C_Xanthine	0	0	0	0	0	0	0	absent	core
C_Xanthosine	0	0	0	0	0	0	0	absent	core
C_Xanthosine 5'-phosphate	0	0	0	0	0	0	0	absent	core
N_4-Hydroxy-L-threonine	0	0	0	0	0	0	0	absent	core
N_Allantoin	0	0	0	0	0	0	0	absent	core
N_chitobiose	0	0	0	0	0	0	0	absent	core
N_Cyanate	0	0	0	0	0	0	0	absent	accessory
N_Cytosine	0	0	0	0	0	0	0	absent	core
N_Deoxyinosine	0	0	0	0	0	0	0	absent	core
N_dIMP	0	0	0	0	0	0	0	absent	core
N_Dopamine	0	0	0	0	0	0	0	absent	accessory
N_Hypoxanthine	0	0	0	0	0	0	0	absent	core
N_IMP	0	0	0	0	0	0	0	absent	core
N_Inosine	0	0	0	0	0	0	0	absent	core
N_L-Tryptophan	0	0	0	0	0	0	0	absent	core
N_Phenethylamine	0	0	0	0	0	0	0	absent	accessory
N_Taurine	0	0	0	0	0	0	0	absent	accessory
N_Tyramine	0	0	0	0	0	0	0	absent	accessory
N_Urea	0	0	0	0	0	0	0	absent	accessory
N_Xanthine	0	0	0	0	0	0	0	absent	core
N_Xanthosine	0	0	0	0	0	0	0	absent	core
N_Xanthosine 5'-phosphate	0	0	0	0	0	0	0	absent	core
P_3 Phospho D glycerate	0	0	0	0	0	0	0	absent	accessory
P_D Glycerate 2 phosphate	0	0	0	0	0	0	0	absent	accessory
P_NMN	0	0	0	0	0	0	0	absent	core
S_butanesulfonate	0	0	0	0	0	0	0	absent	core
S_Thiosulfate	0	0	0	0	0	0	0	absent	core
